# Functional metabolic phenotyping of human pancreatic ductal adenocarcinoma

**DOI:** 10.1101/2021.07.23.452145

**Authors:** Irina Heid, Sinan Karakaya, Corinna Münch, Smiths S. Lueong, Alina M. Winkelkotte, Sven T. Liffers, Laura Godfrey, Phyllis FY Cheung, Konstatinos Savvatakis, Geoffrey J. Topping, Florian Englert, Lukas Kritzner, Martin Grashei, Thomas Kunzke, Na Sun, Axel Walch, Andrea Tannapfel, Richard Viebahn, Heiner Wolters, Waldemar Uhl, Deepak Vangala, Esther M.M. Smeets, Erik H.J.G. Aarntzen, Daniel Rauh, Jörg D. Hoheisel, Doris Hellerschmied, Stephan A. Hahn, Franz Schilling, Rickmer Braren, Marija Trajkovic-Arsic, Jens T. Siveke

## Abstract

Pancreatic Ductal Adenocarcinoma (PDAC) lacks targeted treatment options. Although subtypes with transcriptome-based distinct lineage and differentiation features have been identified, deduced clinically actionable targets remain elusive. We here investigate functional metabolic features of the classical and QM (quasi-mesenchymal)/basal-like PDAC subtypes potentially exploitable for non-invasive subtype differentiation and therapeutic intervention.

A collection of human PDAC cell lines, primary patient derived cells (PDC), patient derived xenografts (PDX) and patient PDAC samples were transcriptionally stratified into the classical and QM subtype. Functional metabolic analyses including targeted and non-targeted metabolite profiling (matrix-assisted laser desorption/ionization mass spectrometry imaging (MALDI-MSI)), seahorse metabolic flux assays and metabolic drug targeting were performed. Hyperpolarized ^13^C-magnetic resonance spectroscopy (HP-MRS) of PDAC xenografts was used for *in vivo* detection of intra-tumoral [1-^13^C]pyruvate and [1-^13^C]lactate metabolism.

We identified glycolysis and lipid metabolism/fatty acid oxidation as transcriptionally preserved metabolic pathways in QM and classical PDAC subtype respectively. However, these metabolic cues were not unambiguously functionally linked to one subtype. Striking functional metabolic heterogeneity was observed especially in primary patient derived cells with only individual samples representing high dependence on glycolysis or mitochondrial oxidation. Of note, QM cells actively use the glycolytic product lactate as oxidative mitochondrial fuel. Using HP-MRS, we were able to non-invasively differentiate glycolytic tumor xenografts with high intratumoral [1-^13^C]pyruvate to [1-^13^C]lactate conversion *in vivo*.

Although PDAC transcriptomes indicate molecular subtype-associated distinct metabolic pathways, we found substantial functional metabolic heterogeneity independent of the molecular subtype. Non-invasive identification of highly glycolytic tumors by [1-^13^C]pyruvate/lactate HP-MRS support individualized metabolic targeting approaches.
