## Supplemental Table 5 for "Functional metabolic phenotyping of human pancreatic ductal adenocarcinoma"

### Sheet: Sheet1
Assay:	assay with 5mM glucose, 2mM glutamine	starvation and lactate supplementation assay
	cells/well	cells/well
cell line
MIA PaCa-2	20000	20000
PSN1	20000	20000
KP-4	20000	15000
PaTu 8988t	20000	20000
HuP-T4	20000	20000
HPAC	18000	20000
PaTu 8988s	20000	20000
HPAF-II	20000	15000
PDC 57	30000	30000
PDC 58	20000	20000
PDC 59	20000	30000
PDC 69	20000	20000
PDC 70	20000	20000
PDC 80	20000	20000
PDC 89	20000	20000
