## Supplemental Table 1 for "Functional metabolic phenotyping of human pancreatic ductal adenocarcinoma"

### Sheet: Sheet1
Bailey Squamous GP2		Collisson PDA assigner genes for the QM subtype
PGAM1		AIM2
ANGPTL4		FAM26F
ARPC2		GPM6B
ITGA3		S100A2
PTPN1		KRT14
GSDMC		CAV1
DRAP1		LOX
ANXA8		SLC2A3
LDHA		TWIST1
ARHGAP23		PAPPA
HCAR2		NT5E
ULBP2		CKS2
KIAA1609		HMMR
PTHLH		SLC5A3
CEBPB		PMAIP1
SLC16A3		PHLDA1
EGFR		SLC16A1
PLXNA1		FERMT1
ZBED2		HK2
IL1A		AHNAK2
TPD52L2
DUSP14
FSCN1
RND3
GPR87
PANX1
S100A2
KRT6A
ADAM17
